# Bayesian network models identify co-operative GPCR:G protein interactions that contribute to G protein coupling

**DOI:** 10.1101/2023.10.09.561618

**Authors:** Elizaveta Mukhaleva, Ning Ma, Wijnand J. C. van der Velden, Grigoriy Gogoshin, Sergio Branciamore, Supriyo Bhattacharya, Andrei S. Rodin, Nagarajan Vaidehi

## Abstract

Cooperative interactions in protein-protein interfaces demonstrate the interdependency or the linked network-like behavior of interface interactions and their effect on the coupling of proteins. Cooperative interactions also could cause ripple or allosteric effects at a distance in protein-protein interfaces. Although they are critically important in protein-protein interfaces it is challenging to determine which amino acid pair interactions are cooperative. In this work we have used Bayesian network modeling, an interpretable machine learning method, combined with molecular dynamics trajectories to identify the residue pairs that show high cooperativity and their allosteric effect in the interface of G protein-coupled receptor (GPCR) complexes with G proteins. Our results reveal a strong co-dependency in the formation of interface GPCR:G protein contacts. This observation indicates that cooperativity of GPCR:G protein interactions is necessary for the coupling and selectivity of G proteins and is thus critical for receptor function. We have identified subnetworks containing polar and hydrophobic interactions that are common among multiple GPCRs coupling to different G protein subtypes (Gs, Gi and Gq). These common subnetworks along with G protein-specific subnetworks together confer selectivity to the G protein coupling. This work underscores the potential of data-driven Bayesian network modeling in elucidating the intricate dependencies and selectivity determinants in GPCR:G protein complexes, offering valuable insights into the dynamic nature of these essential cellular signaling components.
