## Supplemental Table 1 for "Bayesian network models identify co-operative GPCR:G protein interactions that contribute to G protein coupling"

### Sheet: Sheet1
Persistent GPCR-G protein contacts during MD simulation (> 20% frequency)
Gi coupled	Gs coupled	Gq coupled
12x49_G.h3s5.02	34x50_G.H5.12	34x50_G.H5.12				Contacts present in 3D structures of Gi coupled receptors
2x39_G.H5.22	34x50_G.H5.15	34x50_G.H5.15				Contacts present in 3D structures of Gs coupled receptors
2x40_G.H5.22	34x50_G.H5.16	34x50_G.H5.16				Contacts present in 3D structures of Gq coupled receptors
34x50_G.H5.15	34x50_G.H5.19	34x50_G.H5.19
34x50_G.H5.16	34x51_G.H5.08	34x51_G.H5.08
34x50_G.H5.19	34x51_G.H5.11	34x51_G.H5.11
34x51_G.H5.08	34x51_G.H5.12	34x51_G.H5.12
34x51_G.H5.12	34x51_G.H5.15	34x51_G.H5.15
34x51_G.H5.15	34x51_G.S1.02	34x51_G.S1.02
34x51_G.S3.01	34x51_G.S3.01	34x51_G.S3.01
34x52_G.s2s3.01	34x52_G.s2s3.02	34x53_G.hns1.02
34x54_G.H5.15	34x52_G.S3.01	34x53_G.hns1.03
34x55_G.HN.51	34x53_G.H5.19	34x53_G.s2s3.02
34x55_G.HN.52	34x54_G.H5.19	34x53_G.S3.01
34x55_G.hns1.03	34x54_G.hns1.02	34x54_G.H5.15
34x55_G.S3.01	34x55_G.HN.52	34x54_G.H5.19
3x50_G.H5.22	34x55_G.hns1.02	34x54_G.hns1.02
3x50_G.H5.23	3x50_G.H5.23	34x55_G.hns1.02
3x50_G.H5.25	3x53_G.H5.19	34x55_G.hns1.03
3x53_G.H5.19	3x53_G.H5.23	34x55_G.S3.01
3x53_G.H5.22	3x54_G.H5.16	34x57_G.H5.23
3x53_G.H5.23	3x54_G.H5.19	34x57_G.hns1.02
3x54_G.H5.16	3x54_G.H5.20	3x50_G.H5.23
3x54_G.H5.19	3x54_G.H5.23	3x53_G.H5.19
3x54_G.H5.20	3x55_G.H5.12	3x53_G.H5.23
5x61_G.H5.25	4x38_G.HN.52	3x54_G.H5.16
5x65_G.H5.20	5x61_G.H5.25	3x54_G.H5.20
5x68_G.H5.13	5x64_G.H5.16	3x54_G.H5.23
5x68_G.H5.16	5x65_G.H5.20	4x38_G.hns1.02
5x71_G.H5.09	5x67_G.H5.13	4x39_G.hns1.02
5x71_G.H5.13	5x68_G.H5.13	4x40_G.HN.42
6x25_G.h4s6.11	5x68_G.H5.16	5x61_G.H5.25
6x29_G.h4s6.08	5x68_G.H5.17	5x65_G.H5.20
6x29_G.H5.26	5x68_G.H5.20	5x65_G.H5.25
6x32_G.H5.24	5x69_G.H5.25	5x68_G.H5.13
6x32_G.H5.25	5x69_G.H5.26	5x68_G.H5.16
6x32_G.H5.26	5x71_G.h4s6.20	5x68_G.H5.17
6x33_G.H5.25	5x71_G.H5.13	5x68_G.H5.20
6x36_G.H5.23	5x71_G.H5.17	5x69_G.H5.09
6x36_G.H5.24	5x72_G.h4s6.20	5x69_G.H5.12
6x36_G.H5.25	5x72_G.H5.17	5x69_G.H5.13
6x37_G.H5.25	5x72_G.H5.26	5x69_G.H5.17
7x56_G.H5.23	5x74_G.hgh4.13	5x69_G.S6.02
7x56_G.H5.24	5x75_G.H4.16	5x75_G.S6.02
8x47_G.H5.21	5x75_G.h4s6.20	6x25_G.h4s6.20
8x47_G.H5.22	5x75_G.S6.02	6x25_G.S6.01
8x47_G.H5.23	5x77_G.H4.16	6x27_G.h4s6.20
8x47_G.H5.24	5x77_G.h4s6.03	6x28_G.H5.26
8x48_G.h4s6.10	5x78_G.H4.13	6x29_G.H5.17
8x48_G.H5.21	5x78_G.H4.16	6x29_G.H5.20
8x49_G.H5.22	5x78_G.h4s6.03	6x29_G.H5.25
	5x78_G.hgh4.08	6x29_G.H5.26
	5x78_G.hgh4.11	6x32_G.H5.24
	6x29_G.h4s6.10	6x32_G.H5.25
	6x29_G.H5.26	6x32_G.H5.26
	6x32_G.H5.24	6x33_G.H5.25
	6x32_G.H5.26	6x36_G.H5.24
	6x33_G.H5.25	6x36_G.H5.25
	6x36_G.H5.23	6x36_G.H5.26
	6x36_G.H5.24	6x37_G.H5.25
	6x36_G.H5.25	7x56_G.H5.24
	6x37_G.H5.25	8x47_G.H5.22
	7x55_G.H5.24	8x47_G.H5.24
	7x56_G.H5.23	8x48_G.H5.21
	7x56_G.H5.24	8x48_G.H5.22
	8x47_G.H5.22	8x48_G.H5.24
	8x48_G.H5.21
	8x48_G.H5.22
	8x48_G.H5.24
	8x49_G.H5.22
	8x51_G.H5.24
